# Predicting mechanisms of action at genetic loci associated with discordant effects on type 2 diabetes and abdominal fat accumulation

**DOI:** 10.1101/2022.04.27.489778

**Authors:** Yonathan Tamrat Aberra, Lijiang Ma, Johan L.M. Björkegren, Mete Civelek

## Abstract

Metabolic syndrome (MetSyn) is a cluster of dysregulated metabolic conditions that occur together to increase the risk for cardiometabolic disorders such as type 2 diabetes (T2D). One key condition associated with MetSyn, abdominal obesity, is measured by computing the ratio of waist-to-hip circumference adjusted for the body-mass index (WHRadjBMI). WHRadjBMI and T2D are complex traits with genetic and environmental components, which has enabled genome-wide association studies (GWAS) to identify hundreds of loci associated with both. Statistical genetics analyses of these GWAS have predicted that WHRadjBMI is a strong causal risk factor of T2D and that these traits share genetic architecture at many loci. To date, no variants have been described that are simultaneously associated with protection from T2D but with increased abdominal obesity. Here, we used colocalization analysis to identify genetic variants with a shared association for T2D and abdominal obesity. This analysis revealed the presence of five loci associated with discordant effects on T2D and abdominal obesity. The alleles of the lead genetic variants in these loci that were protective against T2D were also associated with increased abdominal obesity. We further used publicly available expression, epigenomic, and genetic regulatory data to predict the effector genes (eGenes) and functional tissues at the 2p21, 5q21.1, and 19q13.11 loci. We also computed the correlation between the subcutaneous adipose tissue (SAT) expression of predicted effector genes (eGenes) with metabolic phenotypes and adipogenesis. We proposed a model to resolve the discordant effects at the 5q21.1 locus. We find that eGenes gypsy retrotransposon integrase 1 (*GIN1*), diphosphoinositol pentakisphosphate kinase 2 (PPIP5K2), and peptidylglycine alpha-amidating monooxygenase (*PAM*) represent the likely causal eGenes at the 5q21.1 locus. Taken together, these results are the first to describe a potential mechanism through which a genetic variant can confer increased abdominal obesity but protection from T2D risk. Understanding precisely how and which genetic variants confer increased risk for MetSyn will develop the basic science needed to design novel therapeutics for metabolic syndrome.
