## Supplementary File 2 for "Predicting mechanisms of action at genetic loci associated with discordant effects on type 2 diabetes and abdominal fat accumulation"

### Sheet: Supplementary File 2
Supplementary File 2: Finemapping analysis of association signals in loci containing discordant association signals.
nsnps	hit1	hit2	PP.H0.abf	PP.H1.abf	PP.H2.abf	PP.H3.abf	PP.H4.abf	idx1	idx2	locus
1525	rs11899984	rs11685054	0	4.96879e-26	0	1	3.6361e-09	1	1	2_43321390_44120947
1525	rs11898983	rs11685054	0	4.96879e-26	0	1	1.23069e-12	2	1	2_43321390_44120947
1525	rs72881068	rs11685054	0	4.96879e-26	0	1	1.74005e-11	3	1	2_43321390_44120947
1525	rs10171620	rs11685054	7.32662e-39	4.96879e-26	1.47453e-13	1	1.00677e-15	4	1	2_43321390_44120947
1525	rs115890048	rs11685054	7.17792e-116	4.96879e-26	1.4446e-90	1	2.23046e-28	5	1	2_43321390_44120947
1525	rs13382655	rs11685054	0	4.96879e-26	0	1	5.11001e-28	6	1	2_43321390_44120947
1525	rs59362315	rs11685054	0	4.9553e-26	0	0.997279	0.00272054	7	1	2_43321390_44120947
1525	rs6709988	rs11685054	0	4.90775e-26	0	0.987691	0.0123086	8	1	2_43321390_44120947
1525	rs76684055	rs11685054	3.83402e-213	4.96879e-26	7.71621e-188	1	2.10232e-28	9	1	2_43321390_44120947
1525	rs76215753	rs11685054	0	4.96879e-26	0	1	2.7838e-26	10	1	2_43321390_44120947
1525	rs11899984	rs4583511	0	1.16815e-237	0	1	3.40468e-196	1	2	2_43321390_44120947
1525	rs11898983	rs4583511	0	1.16815e-237	0	1	1.24034e-180	2	2	2_43321390_44120947
1525	rs72881068	rs4583511	0	1.16815e-237	0	1	3.21512e-186	3	2	2_43321390_44120947
1525	rs10171620	rs4583511	1.72247e-250	1.16815e-237	1.47453e-13	1	1.83789e-15	4	2	2_43321390_44120947
1525	rs115890048	rs4583511	0	1.16815e-237	1.4446e-90	1	4.4943e-93	5	2	2_43321390_44120947
1525	rs13382655	rs4583511	0	1.16815e-237	0	1	7.57194e-240	6	2	2_43321390_44120947
1525	rs59362315	rs4583511	0	1.16815e-237	0	1	3.65434e-205	7	2	2_43321390_44120947
1525	rs6709988	rs4583511	0	1.16815e-237	0	1	8.42686e-203	8	2	2_43321390_44120947
1525	rs76684055	rs4583511	0	1.16815e-237	7.71621e-188	1	1.65255e-190	9	2	2_43321390_44120947
1525	rs76215753	rs4583511	0	1.16815e-237	0	1	4.41248e-240	10	2	2_43321390_44120947
1525	rs11899984	rs10166376	0	0	0	1	0	1	3	2_43321390_44120947
1525	rs11898983	rs10166376	0	0	0	1	0	2	3	2_43321390_44120947
1525	rs72881068	rs10166376	0	0	0	1	2.97039e-77	3	3	2_43321390_44120947
1525	rs10171620	rs10166376	0	0	1.47453e-13	1	5.61429e-11	4	3	2_43321390_44120947
1525	rs115890048	rs10166376	0	0	1.4446e-90	1	1.6141e-88	5	3	2_43321390_44120947
1525	rs13382655	rs10166376	0	0	0	1	0	6	3	2_43321390_44120947
1525	rs59362315	rs10166376	0	0	0	1	0	7	3	2_43321390_44120947
1525	rs6709988	rs10166376	0	0	0	1	0	8	3	2_43321390_44120947
1525	rs76684055	rs10166376	0	0	7.71621e-188	1	7.27585e-171	9	3	2_43321390_44120947
1525	rs76215753	rs10166376	0	0	0	1	0	10	3	2_43321390_44120947
1525	rs11899984	rs74382177	0	0	0	1	0	1	6	2_43321390_44120947
1525	rs11898983	rs74382177	0	0	0	1	0	2	6	2_43321390_44120947
1525	rs72881068	rs74382177	0	0	0	1	0	3	6	2_43321390_44120947
1525	rs10171620	rs74382177	0	0	1.47453e-13	1	9.71479e-16	4	6	2_43321390_44120947
1525	rs115890048	rs74382177	0	0	1.4446e-90	1	4.31028e-92	5	6	2_43321390_44120947
1525	rs13382655	rs74382177	0	0	0	1	0	6	6	2_43321390_44120947
1525	rs59362315	rs74382177	0	0	0	1	0	7	6	2_43321390_44120947
1525	rs6709988	rs74382177	0	0	0	1	0	8	6	2_43321390_44120947
1525	rs76684055	rs74382177	0	0	7.71621e-188	1	1.71279e-28	9	6	2_43321390_44120947
1525	rs76215753	rs74382177	0	0	0	1	1.15864e-212	10	6	2_43321390_44120947
1525	rs11899984	rs112972772	0	0	0	1	0	1	7	2_43321390_44120947
1525	rs11898983	rs112972772	0	0	0	1	0	2	7	2_43321390_44120947
1525	rs72881068	rs112972772	0	0	0	1	3.88768066630797e-315	3	7	2_43321390_44120947
1525	rs10171620	rs112972772	0	0	1.47453e-13	1	1.2501e-14	4	7	2_43321390_44120947
1525	rs115890048	rs112972772	0	0	1.4446e-90	1	4.70433e-93	5	7	2_43321390_44120947
1525	rs13382655	rs112972772	0	0	0	1	0	6	7	2_43321390_44120947
1525	rs59362315	rs112972772	0	0	0	1	0	7	7	2_43321390_44120947
1525	rs6709988	rs112972772	0	0	0	1	0	8	7	2_43321390_44120947
1525	rs76684055	rs112972772	0	0	7.71621e-188	1	1.88705e-64	9	7	2_43321390_44120947
1525	rs76215753	rs112972772	0	0	0	0.00596421	0.994036	10	7	2_43321390_44120947
1525	rs11899984	rs60607876	0	0	0	1	0	1	8	2_43321390_44120947
1525	rs11898983	rs60607876	0	0	0	1	0	2	8	2_43321390_44120947
1525	rs72881068	rs60607876	0	0	0	1	5.16843e-285	3	8	2_43321390_44120947
1525	rs10171620	rs60607876	0	0	1.47453e-13	1	1.67254e-14	4	8	2_43321390_44120947
1525	rs115890048	rs60607876	0	0	1.4446e-90	1	1.1019e-91	5	8	2_43321390_44120947
1525	rs13382655	rs60607876	0	0	0	1	0	6	8	2_43321390_44120947
1525	rs59362315	rs60607876	0	0	0	1	0	7	8	2_43321390_44120947
1525	rs6709988	rs60607876	0	0	0	1	0	8	8	2_43321390_44120947
1525	rs76684055	rs60607876	0	0	7.71621e-188	1	6.19211e-190	9	8	2_43321390_44120947
1525	rs76215753	rs60607876	0	0	0	1	0	10	8	2_43321390_44120947
1525	rs11899984	rs13430484	0	0	0	1	0	1	9	2_43321390_44120947
1525	rs11898983	rs13430484	0	0	0	1	0	2	9	2_43321390_44120947
1525	rs72881068	rs13430484	0	0	0	1	1.61588e-248	3	9	2_43321390_44120947
1525	rs10171620	rs13430484	0	0	1.47453e-13	1	8.67105e-16	4	9	2_43321390_44120947
1525	rs115890048	rs13430484	0	0	1.4446e-90	1	3.96728e-93	5	9	2_43321390_44120947
1525	rs13382655	rs13430484	0	0	0	1	0	6	9	2_43321390_44120947
1525	rs59362315	rs13430484	0	0	0	1	0	7	9	2_43321390_44120947
1525	rs6709988	rs13430484	0	0	0	1	0	8	9	2_43321390_44120947
1525	rs76684055	rs13430484	0	0	7.71621e-188	1	4.13829e-190	9	9	2_43321390_44120947
1525	rs76215753	rs13430484	0	0	0	1	0	10	9	2_43321390_44120947
1525	rs11899984	rs13408002	0	0	0	1	0	1	10	2_43321390_44120947
1525	rs11898983	rs13408002	0	0	0	1	0	2	10	2_43321390_44120947
1525	rs72881068	rs13408002	0	0	0	1	4.71291e-193	3	10	2_43321390_44120947
1525	rs10171620	rs13408002	0	0	1.47453e-13	1	4.19794e-15	4	10	2_43321390_44120947
1525	rs115890048	rs13408002	0	0	1.4446e-90	1	1.10218e-92	5	10	2_43321390_44120947
1525	rs13382655	rs13408002	0	0	0	1	0	6	10	2_43321390_44120947
1525	rs59362315	rs13408002	0	0	0	1	0	7	10	2_43321390_44120947
1525	rs6709988	rs13408002	0	0	0	1	0	8	10	2_43321390_44120947
1525	rs76684055	rs13408002	0	0	7.71621e-188	1	8.39867e-153	9	10	2_43321390_44120947
1525	rs76215753	rs13408002	0	0	0	1	0	10	10	2_43321390_44120947
1525	rs11899984	rs17031084	0	9.73252e-08	0	1	2.0885e-09	1	4	2_43321390_44120947
1525	rs11898983	rs17031084	0	9.73252e-08	0	1	3.45197e-09	2	4	2_43321390_44120947
1525	rs72881068	rs17031084	0	9.73252e-08	0	1	2.73788e-09	3	4	2_43321390_44120947
1525	rs10171620	rs17031084	1.43509e-20	9.73252e-08	1.47453e-13	1	1.56456e-09	4	4	2_43321390_44120947
1525	rs115890048	rs17031084	1.40596e-97	9.73252e-08	1.4446e-90	1	1.78893e-09	5	4	2_43321390_44120947
1525	rs13382655	rs17031084	0	9.73252e-08	0	1	3.99197e-08	6	4	2_43321390_44120947
1525	rs59362315	rs17031084	0	9.73252e-08	0	1	6.69587e-10	7	4	2_43321390_44120947
1525	rs6709988	rs17031084	0	9.73252e-08	0	1	6.59529e-10	8	4	2_43321390_44120947
1525	rs76684055	rs17031084	7.50981e-195	9.73252e-08	7.71621e-188	1	7.80002e-08	9	4	2_43321390_44120947
1525	rs76215753	rs17031084	0	9.73252e-08	0	1	8.44532e-10	10	4	2_43321390_44120947
1525	rs11899984	rs17030687	0	2.98826e-10	0	1	2.5321e-09	1	5	2_43321390_44120947
1525	rs11898983	rs17030687	0	2.98826e-10	0	1	1.15979e-08	2	5	2_43321390_44120947
1525	rs72881068	rs17030687	0	2.98826e-10	0	1	8.34187e-09	3	5	2_43321390_44120947
1525	rs10171620	rs17030687	4.40628e-23	2.98826e-10	1.47453e-13	1	5.50087e-12	4	5	2_43321390_44120947
1525	rs115890048	rs17030687	4.31685e-100	2.98826e-10	1.4446e-90	1	5.34644e-12	5	5	2_43321390_44120947
1525	rs13382655	rs17030687	0	2.98826e-10	0	1	6.71941e-11	6	5	2_43321390_44120947
1525	rs59362315	rs17030687	0	2.98826e-10	0	1	1.77071e-11	7	5	2_43321390_44120947
1525	rs6709988	rs17030687	0	2.98826e-10	0	1	1.61825e-11	8	5	2_43321390_44120947
1525	rs76684055	rs17030687	2.30581e-197	2.98826e-10	7.71621e-188	1	3.67377e-08	9	5	2_43321390_44120947
1525	rs76215753	rs17030687	0	2.98826e-10	0	1	2.26688e-12	10	5	2_43321390_44120947
419	rs3776702	rs1541681	3.19786e-17	0.00042569	8.49204e-15	0.111267	0.888307	1	1	5_53171447_53471290
419	rs1664786	rs1541681	1.66402e-14	0.00375067	4.41886e-12	0.996004	0.000245021	2	1	5_53171447_53471290
419	rs2457161	rs1541681	0.000292933	0.00345334	0.0777894	0.917046	0.00141791	3	1	5_53171447_53471290
419	rs10471883	rs1541681	4.11055e-05	0.00370921	0.0109157	0.984996	0.000337625	4	1	5_53171447_53471290
799	rs16885622	rs456867	2.00953e-104	1.5338e-44	1.31017e-60	1	3.33179e-43	3	2	5_55650935_56050465
799	rs42543	rs456867	6.70553e-46	1.466e-44	0.0437185	0.955796	0.000485226	5	2	5_55650935_56050465
799	rs1292152	rs456867	2.23219e-52	1.5338e-44	1.45534e-08	1	1.34556e-10	7	2	5_55650935_56050465
799	rs11747611	rs456867	6.3144e-45	8.95706e-45	0.411684	0.583971	0.00434422	9	2	5_55650935_56050465
799	rs9687846	rs456867	2.4485e-69	1.5338e-44	1.59636e-25	1	8.23295e-28	1	2	5_55650935_56050465
799	rs76453619	rs456867	1.0523e-46	1.52317e-44	0.00686072	0.993073	6.66006e-05	8	2	5_55650935_56050465
799	rs112307723	rs456867	7.61766e-50	1.53379e-44	4.96654e-06	0.999995	3.77207e-08	6	2	5_55650935_56050465
799	rs459447	rs456867	5.78628e-69	7.49751e-47	3.77252e-25	0.002894	0.997106	2	2	5_55650935_56050465
799	rs6881312	rs456867	2.41002e-66	1.5338e-44	1.57128e-22	1	1.68214e-23	4	2	5_55650935_56050465
799	rs16885622	rs2408353	5.87891e-161	4.48715e-101	1.3097e-60	0.999647	0.000353132	3	3	5_55650935_56050465
799	rs42543	rs2408353	1.96255e-102	4.29063e-101	0.0437217	0.955867	0.000411494	5	3	5_55650935_56050465
799	rs1292152	rs2408353	6.53261e-109	4.48873e-101	1.45534e-08	1	1.48344e-10	7	3	5_55650935_56050465
799	rs11747611	rs2408353	1.83831e-101	2.60766e-101	0.409539	0.580917	0.00954436	9	3	5_55650935_56050465
799	rs9687846	rs2408353	7.16564e-126	4.48873e-101	1.59636e-25	1	2.73977e-27	1	3	5_55650935_56050465
799	rs76453619	rs2408353	3.07897e-103	4.45674e-101	0.00685934	0.992872	0.000268571	8	3	5_55650935_56050465
799	rs112307723	rs2408353	2.22934e-106	4.4887e-101	4.96654e-06	0.999995	3.14762e-07	6	3	5_55650935_56050465
799	rs459447	rs2408353	3.46422e-123	4.48873e-101	7.71759e-23	1	1.69382e-24	2	3	5_55650935_56050465
799	rs6881312	rs2408353	7.05304e-123	4.48873e-101	1.57128e-22	1	8.99605e-13	4	3	5_55650935_56050465
799	rs16885622	rs61653333	3.48151e-70	2.6573e-10	1.31017e-60	1	1.65572e-12	3	4	5_55650935_56050465
799	rs42543	rs61653333	1.16182e-11	2.54003e-10	0.0437218	0.955868	0.000410385	5	4	5_55650935_56050465
799	rs1292152	rs61653333	3.86727e-18	2.6573e-10	1.45534e-08	1	1.14769e-10	7	4	5_55650935_56050465
799	rs11747611	rs61653333	1.0936e-10	1.55129e-10	0.411547	0.583775	0.00467794	9	4	5_55650935_56050465
799	rs9687846	rs61653333	4.24202e-35	2.6573e-10	1.59636e-25	1	1.9727e-12	1	4	5_55650935_56050465
799	rs76453619	rs61653333	1.82309e-12	2.63888e-10	0.00686068	0.993066	7.2833e-05	8	4	5_55650935_56050465
799	rs112307723	rs61653333	1.31976e-15	2.65729e-10	4.96654e-06	0.999995	4.49579e-08	6	4	5_55650935_56050465
799	rs459447	rs61653333	2.0508e-32	2.6573e-10	7.71759e-23	1	2.20965e-12	2	4	5_55650935_56050465
799	rs6881312	rs61653333	4.17536e-32	2.6573e-10	1.57128e-22	1	1.72456e-12	4	4	5_55650935_56050465
799	rs16885622	rs4330430	1.36586e-66	1.04251e-06	1.31016e-60	0.999999	4.63787e-08	3	5	5_55650935_56050465
799	rs42543	rs4330430	4.5576e-08	9.96406e-07	0.0437177	0.955778	0.000503637	5	5	5_55650935_56050465
799	rs1292152	rs4330430	1.51705e-14	1.0424e-06	1.45519e-08	0.999899	9.95546e-05	7	5	5_55650935_56050465
799	rs11747611	rs4330430	4.28936e-07	6.08452e-07	0.411447	0.583634	0.00491809	9	5	5_55650935_56050465
799	rs9687846	rs4330430	1.66422e-31	1.04251e-06	1.59636e-25	0.999999	1.23903e-08	1	5	5_55650935_56050465
799	rs76453619	rs4330430	7.15211e-09	1.03525e-06	0.00686049	0.993039	9.99165e-05	8	5	5_55650935_56050465
799	rs112307723	rs4330430	5.17726e-12	1.04242e-06	4.96616e-06	0.999919	7.53423e-05	6	5	5_55650935_56050465
799	rs459447	rs4330430	8.04563e-29	1.04251e-06	7.71758e-23	0.999999	8.57777e-09	2	5	5_55650935_56050465
799	rs6881312	rs4330430	1.63807e-28	1.04251e-06	1.57128e-22	0.999999	6.63976e-08	4	5	5_55650935_56050465
799	rs16885622	rs13179413	1.35781e-63	0.00103637	1.3088e-60	0.998954	9.13713e-06	3	8	5_55650935_56050465
799	rs42543	rs13179413	4.5202e-05	0.000988229	0.0435702	0.95255	0.00284655	5	8	5_55650935_56050465
799	rs1292152	rs13179413	1.50806e-11	0.00103623	1.45362e-08	0.99882	0.000144003	7	8	5_55650935_56050465
799	rs11747611	rs13179413	0.000418064	0.00059303	0.402973	0.571574	0.0244425	9	8	5_55650935_56050465
799	rs9687846	rs13179413	1.65438e-28	0.00103634	1.59466e-25	0.998934	2.97384e-05	1	8	5_55650935_56050465
799	rs76453619	rs13179413	7.10695e-06	0.00102871	0.00685041	0.991578	0.000535561	8	8	5_55650935_56050465
799	rs112307723	rs13179413	5.14689e-09	0.00103631	4.9611e-06	0.998899	5.97569e-05	6	8	5_55650935_56050465
799	rs459447	rs13179413	7.99823e-26	0.00103636	7.70951e-23	0.998953	1.0843e-05	2	8	5_55650935_56050465
799	rs6881312	rs13179413	1.62842e-25	0.00103636	1.56963e-22	0.998954	9.87903e-06	4	8	5_55650935_56050465
799	rs16885622	rs6881312	9.55606e-96	7.29378e-36	1.31017e-60	1	7.11902e-17	3	9	5_55650935_56050465
799	rs42543	rs6881312	3.18805e-37	6.96989e-36	0.0437092	0.955593	0.000698253	5	9	5_55650935_56050465
799	rs1292152	rs6881312	1.06149e-43	7.29378e-36	1.45534e-08	1	2.46099e-09	7	9	5_55650935_56050465
799	rs11747611	rs6881312	3.00269e-36	4.25936e-36	0.411678	0.583963	0.00435919	9	9	5_55650935_56050465
799	rs9687846	rs6881312	1.16435e-60	7.29378e-36	1.59636e-25	1	8.46437e-28	1	9	5_55650935_56050465
799	rs76453619	rs6881312	5.00405e-38	7.24324e-36	0.00686071	0.993071	6.8439e-05	8	9	5_55650935_56050465
799	rs112307723	rs6881312	3.62248e-41	7.29374e-36	4.96654e-06	0.999995	5.63174e-08	6	9	5_55650935_56050465
799	rs459447	rs6881312	5.62904e-58	7.29378e-36	7.71759e-23	1	8.31046e-24	2	9	5_55650935_56050465
799	rs6881312	rs6881312	2.42553e-60	1.54367e-38	3.32548e-25	0.000116651	0.999883	4	9	5_55650935_56050465
799	rs16885622	rs3911664	3.63052e-65	2.77104e-05	1.31013e-60	0.999972	5.34567e-07	3	10	5_55650935_56050465
799	rs42543	rs3911664	1.21155e-06	2.64876e-05	0.0437207	0.955843	0.000408332	5	10	5_55650935_56050465
799	rs1292152	rs3911664	4.0328e-13	2.77104e-05	1.4553e-08	0.999972	2.49449e-07	7	10	5_55650935_56050465
799	rs11747611	rs3911664	1.14061e-05	1.61797e-05	0.411607	0.583861	0.00450412	9	10	5_55650935_56050465
799	rs9687846	rs3911664	4.42359e-30	2.77104e-05	1.59632e-25	0.999972	2.63064e-07	1	10	5_55650935_56050465
799	rs76453619	rs3911664	1.90112e-07	2.75183e-05	0.00686048	0.993038	7.42713e-05	8	10	5_55650935_56050465
799	rs112307723	rs3911664	1.37625e-10	2.77103e-05	4.9664e-06	0.999967	3.72304e-07	6	10	5_55650935_56050465
799	rs459447	rs3911664	2.13858e-27	2.77104e-05	7.71737e-23	0.999972	5.44938e-07	2	10	5_55650935_56050465
799	rs6881312	rs3911664	4.35407e-27	2.77104e-05	1.57123e-22	0.999972	5.4754e-07	4	10	5_55650935_56050465
799	rs16885622	rs3936510	8.58939e-82	6.55595e-22	1.31017e-60	1	3.0943e-24	3	1	5_55650935_56050465
799	rs42543	rs3936510	2.86637e-23	6.26661e-22	0.0437217	0.955865	0.000413417	5	1	5_55650935_56050465
799	rs1292152	rs3936510	9.54112e-30	6.55595e-22	1.45534e-08	1	9.46894e-11	7	1	5_55650935_56050465
799	rs11747611	rs3936510	2.69877e-22	3.82825e-22	0.411652	0.583925	0.00442246	9	1	5_55650935_56050465
799	rs9687846	rs3936510	1.06906e-47	6.69684e-23	1.63067e-26	0.10035	0.89965	1	1	5_55650935_56050465
799	rs76453619	rs3936510	4.49783e-24	6.51049e-22	0.00686067	0.993065	7.41315e-05	8	1	5_55650935_56050465
799	rs112307723	rs3936510	3.25603e-27	6.5559e-22	4.96653e-06	0.999992	2.97989e-06	6	1	5_55650935_56050465
799	rs459447	rs3936510	5.05962e-44	6.55595e-22	7.71759e-23	1	3.98899e-24	2	1	5_55650935_56050465
799	rs6881312	rs3936510	1.03012e-43	6.55595e-22	1.57128e-22	1	5.147e-24	4	1	5_55650935_56050465
799	rs16885622	rs16885269	2.0171e-64	0.000153957	1.30996e-60	0.999845	1.32519e-06	3	6	5_55650935_56050465
799	rs42543	rs16885269	6.73056e-06	0.000147147	0.0437103	0.955616	0.000520263	5	6	5_55650935_56050465
799	rs1292152	rs16885269	2.24014e-12	0.000153926	1.45481e-08	0.99964	0.000206192	7	6	5_55650935_56050465
799	rs11747611	rs16885269	6.33616e-05	8.98793e-05	0.411489	0.583694	0.00466415	9	6	5_55650935_56050465
799	rs9687846	rs16885269	2.45771e-29	0.000153957	1.59611e-25	0.999843	2.72576e-06	1	6	5_55650935_56050465
799	rs76453619	rs16885269	1.05626e-06	0.000152891	0.00685965	0.992917	6.90512e-05	8	6	5_55650935_56050465
799	rs112307723	rs16885269	7.6463e-10	0.000153956	4.96574e-06	0.999833	7.70946e-06	6	6	5_55650935_56050465
799	rs459447	rs16885269	1.18818e-26	0.000153957	7.71639e-23	0.999844	1.62248e-06	2	6	5_55650935_56050465
799	rs6881312	rs16885269	2.41909e-26	0.000153957	1.57103e-22	0.999845	1.39933e-06	4	6	5_55650935_56050465
1948	rs115505614	rs997999	5.28145e-19	3.29905e-05	1.60084e-14	0.999963	3.78053e-06	1	2	5_101375152_102774930
1948	rs11242483	rs997999	1.16344e-06	3.1814e-05	0.0352647	0.964301	0.000400994	2	2	5_101375152_102774930
1948	rs115505614	rs6860588	7.30734e-21	4.56452e-07	1.6009e-14	0.999999	2.40025e-07	1	1	5_101375152_102774930
1948	rs11242483	rs6860588	3.21748e-09	8.7981e-08	0.00704889	0.191146	0.801805	2	1	5_101375152_102774930
1002	rs33844	rs7251758	6.32355e-29	1.18624e-24	5.33049e-05	0.999946	5.39496e-07	1	1	19_33674766_34074549
1002	rs33844	rs7258031	1.9021e-39	3.56814e-35	5.33048e-05	0.999945	2.12001e-06	1	2	19_33674766_34074549
1002	rs33844	rs12691	4.98321e-40	9.348e-36	5.33049e-05	0.999946	7.46761e-07	1	3	19_33674766_34074549
1002	rs33844	rs41355649	3.31453e-17	6.21773e-13	5.33044e-05	0.999937	9.94588e-06	1	4	19_33674766_34074549
1002	rs33844	rs1005729	2.77676e-75	5.20893e-71	4.90425e-05	0.919828	0.080123	1	7	19_33674766_34074549
1002	rs33844	rs4805035	2.11043e-54	3.95895e-50	5.33049e-05	0.999946	4.2928e-07	1	8	19_33674766_34074549
1002	rs33844	rs78959358	7.13708e-25	1.33885e-20	5.33049e-05	0.999946	4.30599e-07	1	9	19_33674766_34074549
1002	rs33844	rs12461296	1.30586e-09	2.44967e-05	5.33035e-05	0.99992	2.03748e-06	1	10	19_33674766_34074549
1002	rs33844	rs8111294	3.91817e-21	7.3501e-17	5.3303e-05	0.999911	3.55848e-05	1	5	19_33674766_34074549
1002	rs33844	rs2112801	2.97653e-09	5.58367e-05	5.33017e-05	0.999888	3.23739e-06	1	6	19_33674766_34074549
