## Supplementary File 3 for "Predicting mechanisms of action at genetic loci associated with discordant effects on type 2 diabetes and abdominal fat accumulation"

### Sheet: Supplementary File 3
Supplementary File 3: Multi-trait colocalization of body fat distribution component traits in discordant loci.
coordinates	iteration	traits	posterior_prob	regional_prob	candidate_snp	posterior_explained_by_snp	dropped_trait
2:43321390-44120947	1	WHRadjBMI, WHR, T2DadjBMI	0.7699	1	rs6752964	0.3022	NA
2:43321390-44120947	2	None	NA	0.0068	NA	NA	T2D
2:43321390-44120947	3	None	NA	0.0016	NA	NA	WC
2:43321390-44120947	4	None	NA	0.0001	NA	NA	BMI
5:53171447-53471290	1	WHRadjBMI, WHR, BMI, T2D	0.8298	0.9996	rs3776705	0.3387	NA
5:53171447-53471290	2	None	NA	0.0007	NA	NA	T2DadjBMI
5:53171447-53471290	3	None	NA	0	NA	NA	WC
5:55650935-56050465	1	WHRadjBMI, WHR, T2D, T2DadjBMI, WC	0.9976	0.999	rs459193	1	NA
5:55650935-56050465	2	None	NA	0	NA	NA	HIP
5:101375152-102774930	1	T2D, T2DadjBMI	1	1	rs7729395	1	NA
5:101375152-102774930	2	WHRadjBMI, WHR	0.5881	0.9168	rs17154889	0.5003	NA
5:101375152-102774930	3	None	NA	0.0271	NA	NA	BMI
5:101375152-102774930	4	None	NA	0.0001	NA	NA	HIP
6:125990932-128290412	1	WHRadjBMI, WHR, WC	0.824	0.9911	rs1936807	0.6669	NA
6:125990932-128290412	2	T2D, T2DadjBMI	0.9681	1	rs4273712	0.4975	NA
6:125990932-128290412	3	None	NA	0.454	NA	NA	BMI
8:25274105-25973828	1	WHRadjBMI, WHR	0.9749	1	rs4242425	0.6055	NA
8:25274105-25973828	2	T2D, T2DadjBMI	0.5588	0.5638	rs11998023	0.6297	NA
8:25274105-25973828	3	None	NA	0.0182	NA	NA	BMI
8:25274105-25973828	4	None	NA	0.0002	NA	NA	WC
19:33674766-34074549	1	WHRadjBMI, WHR, T2D, T2DadjBMI, WC	0.4106	0.7972	rs3786897	1	NA
19:33674766-34074549	2	None	NA	0.0037	NA	NA	BMI
