## Supplementary File 4 for "Predicting mechanisms of action at genetic loci associated with discordant effects on type 2 diabetes and abdominal fat accumulation"

### Sheet: Supplementary File 4
Supplementary File 4: Variant effect predictions of discordant variants. Predictions were made using the Variant Effect Predictor from reference 50.
variant rsid	intron variant	non coding transcript variant	regulatory region variant	NMD transcript variant	upstream gene variant	downstream gene variant	TF binding site variant	non coding transcript exon variant	missense variant	prime UTR variant NMD transcript variant	prime UTR variant
rs3786897	1	1	1	0	0	0	0	0	0	0	0
rs74469180	1	1	1	1	1	0	0	0	0	0	0
rs80100685	1	1	0	1	0	1	0	0	0	0	0
rs17039131	1	1	0	1	0	1	0	0	0	0	0
rs78886764	1	1	0	1	0	1	0	0	0	0	0
rs78108161	1	1	1	1	0	0	0	0	0	0	0
rs75126888	1	1	0	1	0	0	0	0	0	0	0
rs7575024	1	1	0	1	0	0	0	0	0	0	0
rs28700209	1	1	0	1	0	0	0	0	0	0	0
rs7567685	1	1	1	1	0	0	0	0	0	0	0
rs7567535	1	1	1	1	0	0	0	0	0	0	0
rs7586101	1	1	0	1	0	0	0	0	0	0	0
rs17030798	1	1	1	1	0	0	0	0	0	0	0
rs76993899	1	1	0	1	0	0	0	0	0	0	0
rs7609256	1	1	1	1	0	0	0	0	0	0	0
rs7559842	1	1	1	1	0	0	0	0	0	0	0
rs77620935	1	1	0	1	0	0	0	0	0	0	0
rs7587268	1	1	0	1	0	0	0	0	0	0	0
rs78191305	1	1	1	1	0	0	0	0	0	0	0
rs12105786	1	1	1	1	0	0	0	0	0	0	0
rs6746610	1	1	1	1	0	0	0	0	0	0	0
rs6731998	1	1	1	1	0	0	0	0	0	0	0
rs77527404	1	1	1	1	0	0	1	0	0	0	0
rs7599781	1	1	1	1	0	0	1	0	0	0	0
rs12105626	1	1	1	1	0	0	0	0	0	0	0
rs76282560	1	1	0	1	0	0	1	0	0	0	0
rs7572923	1	1	0	1	0	0	0	0	0	0	0
rs7599799	1	1	0	1	0	0	0	0	0	0	0
rs17030835	1	1	0	1	0	0	0	0	0	0	0
rs6746058	1	1	0	1	0	0	0	0	0	0	0
rs17030845	1	1	0	1	0	0	0	0	0	0	0
rs77377889	1	1	0	1	0	0	0	0	0	0	0
rs7561287	1	1	0	1	0	0	1	0	0	0	0
rs17030855	1	1	0	1	0	0	0	0	0	0	0
rs17030859	1	1	0	1	0	0	0	0	0	0	0
rs17030889	1	1	0	1	0	0	0	0	0	0	0
rs17030890	1	1	0	1	0	0	0	0	0	0	0
rs17030925	1	1	1	1	0	0	0	1	0	0	0
rs77389971	1	1	1	1	1	0	0	0	0	0	0
rs75607314	1	1	0	1	0	1	0	0	0	0	0
rs75097983	1	1	0	1	0	0	0	0	0	0	0
rs6544666	1	1	0	1	0	1	0	0	0	0	0
rs6757251	1	1	0	1	0	0	0	0	0	0	0
rs13405076	1	1	0	1	0	0	0	0	0	0	0
rs6544669	1	1	0	1	1	0	0	0	0	0	0
rs10180005	1	1	0	1	1	0	0	0	0	0	0
rs13419380	1	1	0	1	1	0	0	0	0	0	0
rs74821293	1	1	0	1	0	0	0	0	0	0	0
rs74600494	1	1	0	1	0	0	0	0	0	0	0
rs77791126	1	1	0	1	0	0	0	0	0	0	0
rs10189235	1	1	0	1	0	0	0	0	0	0	0
rs76851696	1	1	0	1	0	0	0	0	0	0	0
rs79271345	1	1	0	1	0	0	0	0	0	0	0
rs17030967	1	1	0	1	0	0	0	0	0	0	0
rs6722104	1	1	1	1	0	0	0	0	0	0	0
rs6751035	1	1	1	1	0	0	0	0	0	0	0
rs6751161	1	1	0	1	0	0	0	0	0	0	0
rs6726643	1	1	1	1	0	0	0	0	0	0	0
rs6726917	1	1	1	1	0	0	0	0	0	0	0
rs6752964	1	1	0	1	0	0	0	0	0	0	0
rs112793491	1	1	0	1	0	0	0	0	0	0	0
rs112340521	1	1	0	1	0	0	0	0	0	0	0
rs111898797	1	1	0	1	0	0	0	0	0	0	0
rs7591387	1	1	0	1	0	0	0	0	0	0	0
rs74907855	1	1	0	1	0	0	0	0	0	0	0
rs77881454	1	1	0	1	0	0	0	0	0	0	0
rs17030998	1	1	0	1	0	0	0	0	0	0	0
rs17031000	1	1	1	1	0	0	0	0	0	0	0
rs113156595	1	1	0	1	0	0	0	0	0	0	0
rs112813837	1	1	0	1	0	0	0	0	0	0	0
rs114563746	1	1	0	1	0	0	0	0	0	0	0
rs17031001	1	1	0	1	0	0	0	0	0	0	0
rs17031005	1	1	0	1	0	0	0	0	0	0	0
rs77852659	1	1	0	1	0	0	0	0	0	0	0
rs75275342	1	1	0	1	0	0	0	0	0	0	0
rs113373412	1	1	1	1	0	0	0	0	0	0	0
rs112387154	1	1	0	1	0	0	0	0	0	0	0
rs77787499	1	1	1	1	0	0	0	0	0	0	0
rs76856054	1	1	1	1	0	0	0	0	0	0	0
rs13413856	1	1	1	1	0	0	0	0	0	0	0
rs6898870	1	1	1	0	0	0	0	0	0	0	0
rs6866586	1	1	0	0	0	0	0	0	0	0	0
rs7707547	1	1	0	0	0	0	0	0	0	0	0
rs3776720	1	1	0	0	0	0	0	0	0	0	0
rs59061738	1	1	0	0	0	0	0	0	0	0	0
rs58369491	1	1	0	0	0	0	0	0	0	0	0
rs12521454	1	1	0	0	0	0	0	0	0	0	0
rs7736354	1	1	0	0	0	0	0	0	0	0	0
rs7735253	1	1	0	0	0	0	0	0	0	0	0
rs6450175	1	1	0	0	0	0	0	0	0	0	0
rs6450176	1	1	0	0	0	0	0	0	0	0	0
rs3776719	1	1	1	0	0	0	0	0	0	0	0
rs3776718	1	1	1	0	0	0	0	0	0	0	0
rs3776717	1	1	1	0	0	0	0	0	0	0	0
rs3776716	1	1	1	0	0	0	0	0	0	0	0
rs3776715	1	1	0	0	0	0	0	0	0	0	0
rs1445887	1	1	0	0	0	0	0	0	0	0	0
rs10940353	1	1	0	0	0	0	0	0	0	0	0
rs10940354	1	1	0	0	0	0	0	0	0	0	0
rs9688218	1	1	0	0	0	0	0	0	0	0	0
rs9687611	1	1	0	0	0	0	0	0	0	0	0
rs4351101	1	1	0	0	0	0	0	0	0	0	0
rs4334835	1	1	0	0	0	0	0	0	0	0	0
rs4588541	1	1	0	0	0	0	0	0	0	0	0
rs4311394	1	1	0	0	0	0	0	0	0	0	0
rs5024170	1	1	0	0	0	0	0	0	0	0	0
rs4334836	1	1	0	0	0	0	0	0	0	0	0
rs5013866	1	1	0	0	0	0	0	0	0	0	0
rs16881971	1	1	0	0	0	0	0	0	0	0	0
rs11741082	1	1	0	0	0	0	0	0	0	0	0
rs7701922	1	1	0	0	0	0	0	0	0	0	0
rs10805455	1	1	0	0	0	0	0	0	0	0	0
rs2448	1	1	0	0	0	0	0	0	0	0	0
rs12654393	1	1	0	0	0	0	0	0	0	0	0
rs57322591	1	1	0	0	0	0	0	0	0	0	0
rs57898694	1	1	0	0	0	0	0	0	0	0	0
rs6886510	1	1	0	0	0	0	0	0	0	0	0
rs6889847	1	1	1	0	0	0	0	0	0	0	0
rs6876198	1	1	1	0	0	0	0	0	0	0	0
rs3776712	1	1	1	0	0	0	0	0	0	0	0
rs1541681	1	1	1	0	0	0	0	0	0	0	0
rs1541680	1	1	1	0	0	0	0	0	0	0	0
rs3776707	1	1	1	0	0	0	0	0	0	0	0
rs3776706	1	1	1	0	0	0	0	0	0	0	0
rs3776705	1	1	1	0	0	0	0	0	0	0	0
rs3776703	1	1	1	0	0	0	0	0	0	0	0
rs3776702	1	1	1	0	0	0	0	0	0	0	0
rs60652351	1	1	1	0	0	0	0	0	0	0	0
rs60492935	1	1	1	0	0	0	0	0	0	0	0
rs12189535	1	1	0	0	0	0	0	0	0	0	0
rs12186509	1	1	0	0	0	0	0	0	0	0	0
rs255755	1	1	0	0	0	0	0	0	0	0	0
rs255757	1	1	1	0	0	0	0	0	0	0	0
rs459193	0	0	0	0	0	1	0	0	0	0	0
rs74567345	1	1	0	1	0	0	0	0	0	0	0
rs116782923	1	1	0	1	0	0	0	0	0	0	0
rs35658696	0	0	0	0	1	0	0	1	1	1	0
rs149802978	1	0	0	1	0	1	0	0	0	0	0
rs115505614	0	0	0	0	0	1	0	0	0	1	1
rs115246607	1	0	0	1	1	0	0	0	0	0	0
rs74643044	1	1	0	0	0	0	0	0	0	0	0
rs116234738	0	0	0	0	0	1	0	1	0	0	1
rs11992444	0	1	0	0	0	0	0	0	0	0	0
