## Supplementary File 5 for "Predicting mechanisms of action at genetic loci associated with discordant effects on type 2 diabetes and abdominal fat accumulation"

### Sheet: Supplementary File 5
Supplementary File 5: Tissue of Action Scores
SIGNAL	Adipose	Islets	Liver	SkeletalMuscle	unclassified
1_154691445_155390931_1	0.5595	0	0.2382	0.2022	0
1_172022775_172522249_1	0.5125	0.0812	0.2646	0.1343	0
1_203407300_203607047_1	0.4742	0.1757	0	0.3407	0
1_204912567_205311998_1	0.2158	0.1767	0.231	0.3532	0
1_204912567_205311998_2	0.0045	0.0029	0.0031	0.0049	0
1_219168558_220068449_1	0.9918	0	0	0	0
1_26287563_26587038_1	0.2392	0.3383	0.404	0	0
1_26287563_26587038_2	0.0024	0.0018	0	0.0046	0
1_50810014_51609377_1	0.2712	0.28	0.2801	0.1214	0.0003
1_50810014_51609377_2	0	0.0262	0	0	0
1_50810014_51609377_3	0.0032	0.0015	0.0019	0.0029	0
1_50810014_51609377_4	0.0002	0.0001	0.0001	0.0001	0
1_50810014_51609377_5	0.0001	0.0006	0	0	0
10_114462335_114961067_1	0.2321	0.2099	0.2172	0.3408	0
10_80662491_81062108_1	0.023	0.3315	0.4425	0.1979	0
10_89503717_89803264_1	0	0.1096	0	0.3352	0.5472
10_93591927_94591607_1	0.2127	0.3112	0.1933	0.2818	0
11_16994792_17494075_1	0.1982	0.1603	0.2657	0.3681	0
11_26027845_26327725_1	0.2444	0.1476	0.1763	0	0.4222
11_63743106_64542901_1	0.186	0.1874	0.4009	0.2257	0
11_65072208_65871886_1	0.1517	0.2038	0.3501	0.2853	0
12_108446031_108645949_1	0.3213	0.0557	0.3434	0.2796	0
12_122109042_124908813_1	0.4715	0.1569	0.2008	0.1704	0
12_26153650_26553475_1	0.5288	0.0882	0	0.383	0
12_71304551_71603881_1	0	0.2	0.2472	0.3738	0.1695
13_30921591_31121405_1	0.315	0.1594	0.2043	0.3116	0
13_50338486_51338145_1	0.5712	0	0	0.4138	0.0067
14_91214226_91613640_1	0	0	0	0	1
15_40287790_40487683_1	0.2915	0.2699	0.2169	0.2119	0
15_41701139_42301066_1	0.2639	0.1718	0.3148	0.2399	0
15_63700131_64199812_1	0.257	0.2007	0.208	0.2764	0
15_63700131_64199812_2	0.0066	0.0037	0.0089	0.0068	0
15_63700131_64199812_3	0.0056	0.0048	0.0052	0.0065	0
15_75600366_76000140_1	0.321	0.1868	0.199	0.2816	0
15_75600366_76000140_2	0.0006	0.0005	0.0005	0.0007	0
16_4196742_4696689_1	0.2249	0.1813	0.2322	0.3547	0
16_53328787_53627919_1	0.2458	0.1997	0.2314	0.3139	0
16_81361075_81560629_1	0.3049	0.1817	0.2205	0.2929	0
17_17248281_18347763_1	0.2784	0.197	0.1925	0.3157	0
17_17248281_18347763_2	0.0041	0	0	0.0028	0
17_3728315_4328063_1	0.1793	0.2933	0.282	0.2329	0
17_3728315_4328063_2	0.0005	0.0003	0.0006	0.0005	0
17_3728315_4328063_3	0.0002	0.0002	0.0002	0.0003	0
17_65267115_65466619_1	0.3371	0.1591	0.2417	0.2596	0
17_7093302_7593110_1	0.273	0.1071	0.2509	0.3617	0
18_60746163_60945600_1	0.1966	0	0.366	0.4374	0
19_19229947_19929666_1	0.2089	0.1626	0.3659	0.2579	0
19_33674766_34074549_1	0.4166	0	0.2817	0.3018	0
19_45287674_45487420_1	0.3915	0.1458	0.1915	0.2646	0
19_8329334_8529246_1	0.2367	0.1767	0.2773	0.3093	0
2_111498050_112296552_1	0.4068	0.0319	0.0408	0.4754	0
2_111498050_112296552_2	0.0261	0	0	0.0189	0
2_165355169_165854983_1	0.3872	0.2044	0.2616	0.1468	0
2_172198733_172498255_1	0.333	0.3102	0.0518	0.296	0
2_219600065_219899797_1	0.2023	0.2861	0.3416	0.1561	0
2_219600065_219899797_2	0	0.004	0.0048	0.0052	0
2_24598739_25598423_1	0.4225	0.1776	0.2157	0.1831	0
2_25630648_25829510_1	0	0.9597	0	0	0
2_25630648_25829510_2	0.0122	0.0045	0.0054	0.0089	0
2_43321390_44120947_1	0.3737	0.1496	0.1962	0.2708	0
20_45340230_45839939_1	0.2994	0.2198	0.2568	0.2151	0
20_62590891_62790549_1	0.2511	0.2282	0.2284	0.2892	0
3_11867871_12967751_1	0.4124	0.3032	0	0.2841	0
3_128470671_129770296_1	0.1926	0.1753	0.2525	0.3789	0
3_137897905_138397435_1	0.3479	0.197	0.2667	0.1796	0
3_149918700_150118281_1	0.3274	0	0.3638	0.3088	0
3_185173879_185573440_1	0.023	0.129	0.3222	0.4723	0
3_185173879_185573440_2	0	0.0103	0.0192	0.0151	0
3_46797507_47597245_1	0.2594	0.1975	0.216	0.3124	0
3_46797507_47597245_2	0.0008	0.0005	0.0006	0.0005	0
3_46797507_47597245_3	0.0004	0.0003	0.0004	0.0005	0
3_46797507_47597245_4	0.0002	0.0002	0.0001	0.0003	0
3_64477535_64977349_1	0.5763	0.4237	0	0	0
4_123597171_124296888_1	0	0	0	0	0.9792
4_123597171_124296888_2	0.0029	0.0026	0.0029	0.005	0
4_157515627_157814976_1	0.3396	0	0.2659	0.3848	0
4_89433246_89932671_1	0.2258	0.1953	0.2541	0.3183	0
5_101375152_102774930_1	0.3666	0.18	0.1045	0.346	0
5_127250623_127550268_1	0.5751	0	0.005	0.4166	0
5_53171447_53471290_1	0.345	0.2116	0.4342	0	0
5_55650935_56050465_1	0.4529	0.333	0.214	0	0
5_76325023_76524346_1	0.3838	0.1438	0.1971	0.2753	0
6_125990932_128290412_1	0.2097	0	0.4331	0.3572	0
6_130212130_130511789_1	0.3822	0.1439	0.1835	0.2806	0
6_139706975_139906701_1	0.3763	0	0.2447	0.3786	0
6_160593700_160992192_1	0.2764	0.1577	0.3198	0.2389	0
6_163993124_164192544_1	0.6069	0	0.1623	0.2244	0
6_20330076_21229569_1	0.3736	0.1477	0.189	0.2897	0
6_33866907_34966705_1	0.0075	0.006	0.0062	0.009	0.9618
6_43497516_43896807_1	0.4193	0.1773	0.1785	0.2249	0
7_130323357_130522932_1	0.1799	0	0.6863	0.124	0
7_28038373_28338080_1	0.4037	0.1599	0.1456	0.2889	0
7_46374708_46674496_1	0.1074	0.1631	0.38	0	0.3408
7_92982725_93182642_1	0.0045	0	0.5654	0.0083	0.4124
8_12517355_12717076_1	0.1148	0	0.0581	0.0836	0.7269
8_12517355_12717076_2	0.0036	0	0.0017	0.0026	0
8_19724981_20024524_1	0.3051	0.3113	0.3761	0	0
8_25274105_25973828_1	0.1842	0.2605	0.3111	0.2441	0
8_72253716_72553617_1	0	0.0161	0.9698	0.0132	0
9_139135795_139435397_1	0.3195	0.2051	0.2131	0.2586	0
