## Supplementary File 6 for "Predicting mechanisms of action at genetic loci associated with discordant effects on type 2 diabetes and abdominal fat accumulation"

### Sheet: Supplementary File 6
Supplementary File 6: Significant eQTL and sQTL Colocalization results.
Cohort	QTL_type	Tissue	GENE	SPLICE CLUSTER	TRAIT	LEAD_VARIANT	LEAD_VARIANT_EFFECT	PPH0	PPH1	PPH2	PPH3	PPH4
METSIM	eQTL	Subcutaneous Adipose	PPIP5K2	NA	WHRadjBMI	rs74567345	-0.557998	2.25379e-20	1.05112e-10	8.80578e-11	0.410094	0.589906
METSIM	eQTL	Subcutaneous Adipose	GIN1	NA	WHRadjBMI	rs74567345	0.362886	3.51051e-13	0.00163723	9.39499e-11	0.437603	0.56076
METSIM	eQTL	Subcutaneous Adipose	THADA-AS	NA	T2DadjBMI	rs6752964	0.0906856	2.14022e-29	3.12506e-07	1.06532e-23	0.154709	0.845291
METSIM	sQTL	Subcutaneous Adipose	PAM	chr5:102296933:102309820:clu_43999	WHRadjBMI	rs74567345	-0.0901892	3.73339e-12	0.017517	3.96754e-11	0.18536	0.797123
METSIM	sQTL	Subcutaneous Adipose	PAM	chr5:102296933:102325976:clu_43999	WHRadjBMI	rs74567345	-0.355596	2.62914e-18	1.23391e-08	1.89757e-11	0.0881451	0.911855
METSIM	sQTL	Subcutaneous Adipose	PAM	chr5:102310140:102325976:clu_43999	WHRadjBMI	rs74567345	0.538278	3.28752e-15	1.54278e-05	5.03766e-11	0.235644	0.76434
STARNET	eQTL	Subcutaneous Adipose	THADA-AS	NA	T2DadjBMI	rs6752964	-0.174641	3.20358e-28	8.03124e-06	1.54214e-23	0.385995	0.613997
STARNET	eQTL	Visceral Adipose	THADA-AS	NA	T2DadjBMI	rs6752964	-0.0147294	5.88858e-25	0.0147624	1.21138e-23	0.303007	0.682231
STARNET	eQTL	Skeletal Muscle	PAM	NA	WHRadjBMI	rs74567345	-0.0210916	2.67047e-11	0.126162	3.07569e-11	0.144576	0.729262
STARNET	eQTL	Visceral Adipose	THADA-AS	NA	WHRadjBMI	rs6752964	-0.0112797	9.99521e-08	0.0146344	2.05619e-06	0.300369	0.684994
GTEx	eQTL	Adipose Subcutaneous	THADA-AS	NA	T2DadjBMI	rs6752964	-0.45137	1.70098e-27	4.31124e-05	6.34722e-24	0.160034	0.839923
GTEx	eQTL	Adipose Visceral_Omentum	THADA-AS	NA	T2DadjBMI	rs6752964	-0.429512	6.47287e-25	0.0164059	1.50773e-23	0.381543	0.602051
