## Supplementary File 7 for "Predicting mechanisms of action at genetic loci associated with discordant effects on type 2 diabetes and abdominal fat accumulation"

### Sheet: Supplementary File 7
Supplementary File 7: Significant eQTL and sQTL Colocalization results.
probeID	ProbeChr	Gene	Probe_bp	topSNP	topSNP_chr	topSNP_bp	A1	A2	Freq	b_GWAS	se_GWAS	p_GWAS	b_eQTL	se_eQTL	p_eQTL	b_SMR	se_SMR	p_SMR	p_HEIDI	nsnp_HEIDI	cohort	tissue	gwas	qtl_type	SMR_FDR
ENSG00000175749	5	EIF3KP1	102403116	rs26431	5	102365794	G	C	0.156749	-0.0156	0.0021	4.492e-13	-0.669195	0.0717594	1.10417e-20	0.0233116	0.00401204	6.23196e-09	0.043347	20	GTEx	VAT	WHRadjBMI	eQTL	3.5917e-07
ENSG00000175749	5	EIF3KP1	102447127	rs26431	5	102365794	G	C	0.153954	-0.0156	0.0021	4.492e-13	-0.524731	0.0446783	7.52416e-32	0.0297295	0.0047354	3.42643e-10	0.412131	20	GTEx	SKM	WHRadjBMI	eQTL	3.5917e-07
ENSG00000175749	5	EIF3KP1	102359566	rs26431	5	102365794	G	C	0.454673	-0.0156	0.0021	4.492e-13	-0.779469	0.0610918	2.77795e-37	0.0200136	0.00311751	1.36503e-10	0.12572	20	GTEx	SAT	WHRadjBMI	eQTL	3.5917e-07
ENSG00000145725	5	PPIP5K2	102428239	rs26431	5	102365794	G	C	0.426717	-0.0156	0.0021	4.492e-13	0.259482	0.0275376	4.39143e-21	-0.0601198	0.0103056	5.42062e-09	0.395856	20	GTEx	SAT	WHRadjBMI	eQTL	3.5917e-07
ENSG00000175749	5	EIF3KP1	102447127	rs26431	5	102365794	G	C	0.153954	-0.0156	0.0021	4.492e-13	-0.524731	0.0446783	7.52416e-32	0.0297295	0.0047354	3.42643e-10	0.412131	20	GTEx	PANC	WHRadjBMI	eQTL	3.5917e-07
ENSG00000175749	5	EIF3KP1	102359566	rs26431	5	102365794	G	C	0.425919	0.05	0.0081	6.7e-10	-0.779469	0.0610918	2.77795e-37	-0.0641462	0.011544	2.74945e-08	0.184316	20	GTEx	SAT	T2DadjBMI	eQTL	8.93194e-07
ENSG00000175749	5	EIF3KP1	102447127	rs26431	5	102365794	G	C	0.14377	0.05	0.0081	6.7e-10	-0.524731	0.0446783	7.52416e-32	-0.0952869	0.0174387	4.6527e-08	0.633197	20	GTEx	SKM	T2DadjBMI	eQTL	1.44092e-06
ENSG00000175749	5	EIF3KP1	102447127	rs26431	5	102365794	G	C	0.14377	0.05	0.0081	6.7e-10	-0.524731	0.0446783	7.52416e-32	-0.0952869	0.0174387	4.6527e-08	0.633197	20	GTEx	PANC	T2DadjBMI	eQTL	1.44092e-06
ENSG00000124299	19	PEPD	33999990	rs2081964	19	34022842	T	G	0.35643	0.0124	0.002	1.045e-09	0.307437	0.0319798	7.01371e-22	0.0403335	0.00774096	1.8844e-07	0.00289	20	GTEx	SAT	WHRadjBMI	eQTL	5.21718e-06
ENSG00000145725	5	PPIP5K2	102428239	rs26431	5	102365794	G	C	0.426717	0.05	0.0081	6.7e-10	0.259482	0.0275376	4.39143e-21	0.192692	0.0373178	2.42344e-07	0.578021	20	GTEx	SAT	T2DadjBMI	eQTL	6.59119e-06
ENSG00000175749	5	EIF3KP1	102403116	rs26431	5	102365794	G	C	0.142372	0.05	0.0081	6.7e-10	-0.669195	0.0717594	1.10417e-20	-0.0747166	0.0145156	2.64203e-07	0.0722655	20	GTEx	VAT	T2DadjBMI	eQTL	7.14314e-06
ENSG00000124299	19	PEPD	33986750	rs10417565	19	33967632	T	C	0.275359	0.0128	0.002	1.124e-10	-0.215037	0.0292535	1.97e-13	-0.0595247	0.0123319	1.3869e-06	4.97126e-06	20	STARNET	SAT	WHRadjBMI	eQTL	3.40168e-05
ENSG00000124299	19	PEPD	33988129	rs2081964	19	34022842	T	G	0.497604	0.0124	0.002	1.045e-09	0.467802	0.0660581	1.42427e-12	0.0265069	0.00568231	3.08887e-06	0.0691753	9	METSIM	SAT	WHRadjBMI	eQTL	7.31021e-05
ENSG00000145723	5	GIN1	102381876	rs26433	5	102363858	C	T	0.567093	-0.0137	0.0019	8.935e-13	-0.137213	0.0230207	2.51607e-09	0.0998448	0.0217336	4.34764e-06	0.613982	8	GTEx	SKM	WHRadjBMI	eQTL	0.000101558
ENSG00000145723	5	GIN1	102381876	rs26433	5	102363858	C	T	0.567093	-0.0137	0.0019	8.935e-13	-0.137213	0.0230207	2.51607e-09	0.0998448	0.0217336	4.34764e-06	0.613982	8	GTEx	PANC	WHRadjBMI	eQTL	0.000101558
ENSG00000124299	19	PEPD	33929503	rs2081964	19	34022842	T	G	0.433706	0.0124	0.002	1.045e-09	0.18613	0.0285412	6.96295e-11	0.0666201	0.0148262	7.00927e-06	0.0540378	15	GTEx	VAT	WHRadjBMI	eQTL	0.00016112
ENSG00000145723	5	GIN1	102381876	rs26433	5	102363858	C	T	0.401757	0.05	0.008	3.8e-10	-0.137213	0.0230207	2.51607e-09	-0.364397	0.0844804	1.6077e-05	0.766179	8	GTEx	SKM	T2DadjBMI	eQTL	0.00036144
ENSG00000145723	5	GIN1	102381876	rs26433	5	102363858	C	T	0.401757	0.05	0.008	3.8e-10	-0.137213	0.0230207	2.51607e-09	-0.364397	0.0844804	1.6077e-05	0.766179	8	GTEx	PANC	T2DadjBMI	eQTL	0.00036144
ENSG00000175749	5	EIF3KP1	102362004	rs467693	5	102167154	C	T	0.565296	-0.0112	0.0021	5.959e-08	-0.494727	0.0711858	3.65796e-12	0.0226387	0.00535062	2.326e-05	0.654139	18	METSIM	SAT	WHRadjBMI	eQTL	0.000518939
ENSG00000124299	19	PEPD	33887160	rs7247349	19	33887160	A	C	0.152157	0.0087	0.002	1.089e-05	0.378192	0.0302262	6.4156e-36	0.0230042	0.00559881	3.97779e-05	5.86377e-05	20	GTEx	SKM	WHRadjBMI	eQTL	0.000879619
ENSG00000124299	19	PEPD	33887160	rs7247349	19	33887160	A	C	0.152157	0.0087	0.002	1.089e-05	0.378192	0.0302262	6.4156e-36	0.0230042	0.00559881	3.97779e-05	5.86377e-05	20	GTEx	PANC	WHRadjBMI	eQTL	0.000879619
ENSG00000124299	19	PEPD	33887160	rs7247349	19	33887160	A	C	0.3125	0.0087	0.002	1.089e-05	-0.125197	0.0211698	3.34e-09	-0.0694903	0.0198308	0.000458058	0.00161749	13	STARNET	SKM	WHRadjBMI	eQTL	0.00998577
ENSG00000175749	5	EIF3KP1	102362004	rs467693	5	102167154	C	T	0.484026	0.033	0.0085	9.9e-05	-0.494727	0.0711858	3.65796e-12	-0.0667035	0.0196803	0.000700567	0.544846	18	METSIM	SAT	T2DadjBMI	eQTL	0.015277
ENSG00000124299	19	PEPD	33986750	rs10417565	19	33967632	T	C	0.275359	0.024	0.0075	0.0013	-0.215037	0.0292535	1.97e-13	-0.111609	0.0380393	0.0033458	0.147167	20	STARNET	SAT	T2DadjBMI	eQTL	0.0731628
ENSG00000124299	19	PEPD	33999990	rs2081964	19	34022842	T	G	0.433706	0.022	0.0076	0.0045	0.307437	0.0319798	7.01371e-22	0.0715594	0.0258169	0.00557464	5.75459e-05	20	GTEx	SAT	T2DadjBMI	eQTL	0.122009
ENSG00000124299	19	PEPD	33988129	rs2081964	19	34022842	T	G	0.497604	0.022	0.0076	0.0045	0.467802	0.0660581	1.42427e-12	0.0470284	0.0175511	0.00737276	0.577324	9	METSIM	SAT	T2DadjBMI	eQTL	0.161438
ENSG00000124299	19	PEPD	33929503	rs2081964	19	34022842	T	G	0.433706	0.022	0.0076	0.0045	0.18613	0.0285412	6.96295e-11	0.118197	0.0446734	0.00814983	7.32921e-05	15	GTEx	VAT	T2DadjBMI	eQTL	0.178484
ENSG00000124299	19	PEPD	33887160	rs7247349	19	33887160	A	C	0.152157	0.017	0.0075	0.025	0.378192	0.0302262	6.4156e-36	0.0449507	0.020154	0.0257233	0.00361838	20	GTEx	SKM	T2DadjBMI	eQTL	0.564685
ENSG00000124299	19	PEPD	33887160	rs7247349	19	33887160	A	C	0.152157	0.017	0.0075	0.025	0.378192	0.0302262	6.4156e-36	0.0449507	0.020154	0.0257233	0.00361838	20	GTEx	PANC	T2DadjBMI	eQTL	0.564685
ENSG00000124299	19	PEPD	33887160	rs7247349	19	33887160	A	C	0.3125	0.017	0.0075	0.025	-0.125197	0.0211698	3.34e-09	-0.135786	0.0641548	0.0342995	0.12427	13	STARNET	SKM	T2DadjBMI	eQTL	0.753473
ENSG00000152527	2	PLEKHH2	43941531	rs11695642	2	43952695	G	T	0.633387	0.0012	0.0018	0.5101	-0.415309	0.068388	1.25669e-09	-0.00288941	0.00436016	0.507532	0.261283	3	METSIM	SAT	WHRadjBMI	eQTL	1
ENSG00000152527	2	PLEKHH2	43941531	rs11695642	2	43952695	G	T	0.633387	0.0028	0.0076	0.71	-0.415309	0.068388	1.25669e-09	-0.00674197	0.0183333	0.713063	0.0142051	3	METSIM	SAT	T2DadjBMI	eQTL	1
ENSG00000155542	5	SETD9	56034207	rs4700485	5	56034207	A	G	0.498802	0.0035	0.002	0.08184	0.460006	0.0791761	6.25073e-09	0.0076086	0.00454072	0.0938093	0.613605	11	GTEx	LIV	WHRadjBMI	eQTL	1
ENSG00000155542	5	SETD9	56034207	rs4700485	5	56034207	A	G	0.444489	0.003	0.0083	0.72	0.460006	0.0791761	6.25073e-09	0.00652165	0.0180781	0.718288	0.15115	11	GTEx	LIV	LIV	eQTL	1
