## Supplementary material for "Predicting mechanisms of action at genetic loci associated with discordant effects on type 2 diabetes and abdominal fat accumulation": Source Data 1

### Sheet: Source Data – Figure 1
Source Data: Genetic, Transcriptomic, and Epigenomic Data and Sources
Project Name	Description	Data Type	Relevant Publication(s)
UK Biobank + GIANTS GWAS Meta-analysis	Meta-analysis of Waist-to-Hip Ratio (WHR), Body Mass Index (BMI), and WHR adjusted for BMI (WHRadjBMI) GWAS originally done in European ancestry individuals	GWAS	https://doi.org/10.1093/hmg/ddy327
DIAMANTE T2D GWAS Meta-analysis	Meta-analysis of Type 2 Diabetes (T2D) and T2D adjusted for BMI (T2DadjBMI) GWAS originally done in European ancestry individuals	GWAS	https://doi.org/10.1038/s41588-018-0241-6
Type 2 Diabetes Knowledge Portal Meta-analysis	Trans-ethnic meta-analysis Type 2 Diabetes (T2D) and T2D adjusted for BMI (T2DadjBMI) GWAS originally done in European ancestry individuals	GWAS	https://doi.org/10.1016/j.ajhg.2023.01.002
1000 Genomes	A catalogue of common human genetic variation from thousands of individuals of multiple ancestry backgrounds.	Linkage disequilibrium	https://doi.org/10.1038/nature15393
Variant Effect Predictor	Predicted effect of genetic variants (SNPs, insertions, deletions, CNVs or structural variants) on genes, transcripts, and protein sequence, as well as regulatory regions.	Genomic Annotation	https://doi.org/10.1186/s13059-016-0974-4
