## Supplementary material for "Predicting mechanisms of action at genetic loci associated with discordant effects on type 2 diabetes and abdominal fat accumulation": Source Data 2

### Sheet: Source Data – Figure 2
Source Data: Genetic, Transcriptomic, and Epigenomic Data and Sources
Project Name	Description	Data Type	Relevant Publication(s)
The STARNET Study	eQTL discovery in 7 cardiovascular and metabolically active tissue samples isolated from live donors of European ancestry.	eQTL	https://doi.org/10.1126/science.aad6970
The GTEx Project	eQTL discovery in 49 tissue samples isolated from deceased donors of admixed and multi-ethnic ancestry.	eQTL	https://doi:10.1038/nature24277
The METSIM Study	eQTL and sQTL discovery in subcutaneous adipose tissue samples isolated from live donors of Finnish ancestry.	eQTL & sQTL	https://doi.org/10.1016/j.ajhg.2019.09.001
Genetic-Regulatory Signature of T2D	13-state chromatin state models of 34 tissues based on histone modification data in 5 histone modification assays.	Chromatin State Maps	https://doi.org/10.1073/pnas.1621192114
Chromatin accessibility and gene expression in adipocyte differentation	ATAC- and RNA- Sequencing of adipocytes during differentiation.	Gene expression and ATAC-Seq peaks	https://doi.org/10.1371/journal.pgen.1009865
Adipocyte Promoter capture Hi-C	Integration of human adipocyte chromosomal interactions with adipose gene expression prioritizes obesity-related genes from GWAS	HI-C	https://doi:10.1038/s41467-018-03554-9
Skeletal Muscle Promoter capture Hi-C	Skeletal muscle enhancer interactions identify genes controlling whole body metabolism in humans [cHiC-seq]	HI-C	https://doi.org/10.1038/s41467-020-16537-6
Pancreatic Islet Hi-C	Pancreatic islet chromatin accessibility and conformation reveals distal enhancer networks of type 2 diabetes risk	HI-C	https://doi.org/10.1038/s41467-019-09975-4
Promoter capture Hi-C in multiple tissues	A compendium of promoter-centered long-range chromatin interactions in the human genome	HI-C	https://doi.org/10.1038/s41588-019-0494-8
