## Supplementary material for "Predicting mechanisms of action at genetic loci associated with discordant effects on type 2 diabetes and abdominal fat accumulation": Source Data 3

### Sheet: Source Data – Figure 3
Source Data: Genetic, Transcriptomic, and Epigenomic Data and Sources
Project Name	Description	Data Type	Relevant Publication(s)
The METSIM Study	eQTL and sQTL discovery in subcutaneous adipose tissue samples isolated from live donors of Finnish ancestry.	eQTL & sQTL	https://doi.org/10.1016/j.ajhg.2019.09.001
Adipogenesis time series expression study	Study of differentiation of human adipocytes using SBGS cells in vitro.	Gene expression	https://doi.org/10.1038/srep28851
